# Integrative chromatin state annotation of 234 human ENCODE4 cell types using Segway reveals disease drivers

**DOI:** 10.1101/2023.10.26.564254

**Authors:** Marjan Farahbod, Abdul Rahman Diab, Paul Sud, Meenakshi Kagda, Ian Whaling, Mehdi Foroozandeh, Ishan Goel, Habib Daneshpajouh, Benjamin Hitz, J. Michael Cherry, Maxwell Libbrecht

## Abstract

Towards the goal of identifying functional elements in the human genome, the fourth and final phase of the ENCODE consortium has newly profiled hundreds of human tissues using sequencing-based measurements of genomic activity such as ChIP-seq measures of transcription factor binding and histone modification. Chromatin state annotations created by segmentation and genome annotation (SAGA) methods such as Segway have emerged as the predominant integrative summary of such epigenomic data sets. Here, we present the ENCODE4 catalog of Segway annotations, a set of sample-specific genome-wide Segway chromatin state annotations for 234 ENCODE human biosamples inferred from 1,794 functional genomics experiments. We define an updated vocabulary of chromatin state terms that includes patterns of activity present only in a subset of samples or identified only with rarely-performed assays. We show that these ENCODE4 Segway annotations accurately capture both general and cell-type-specific regulatory patterns, and do so with substantially improved sensitivity relative to prior large-scale chromatin annotation sets. This catalog facilitates the downstream discovery of regulatory mechanisms which underlie diseases and traits identified by genome-wide association studies.
