## Supplemental Table 1 for "Integrative chromatin state annotation of 234 human ENCODE4 cell types using Segway reveals disease drivers"

Accession_SegwayAnnotation	Accession_RNAseq
ENCSR416BHV	ENCFF572TPF
ENCSR632LXJ	ENCFF244GXZ
ENCSR066FPI	ENCFF387ORO
ENCSR983OEU	ENCFF417VDK
ENCSR789ICN	ENCFF658KST
ENCSR900FCU	ENCFF932VTY
ENCSR793HXC	ENCFF278GBV
ENCSR667QZQ	ENCFF629LFN
ENCSR658EPR	ENCFF877GJA
ENCSR214AMQ	ENCFF701OLG
ENCSR372GPS	ENCFF314OZK
ENCSR012UXI	ENCFF335YZQ
ENCSR285TKA	ENCFF522CCM
ENCSR566HBT	ENCFF004TUO
ENCSR166GWN	ENCFF577SLL
ENCSR015XQS	ENCFF710IFD
ENCSR820EMT	ENCFF605ORY
ENCSR886ODA	ENCFF332SNL
ENCSR643ISR	ENCFF026WTQ
ENCSR475HJO	ENCFF288NWG
ENCSR618RGX	ENCFF197RQL
ENCSR591WRW	ENCFF890XTW
ENCSR385HEG	ENCFF567GQW
ENCSR123RKN	ENCFF169LQZ
ENCSR784FTY	ENCFF660ZOT
ENCSR198FLN	ENCFF721BRA
ENCSR742UFU	ENCFF764ITI
ENCSR824JAO	ENCFF604YLU
ENCSR979COP	ENCFF557IQC
ENCSR337VYJ	ENCFF080JPL
ENCSR596KFV	ENCFF588OXD
ENCSR845ZPL	ENCFF082QRB
ENCSR135YJE	ENCFF398VOV
ENCSR727DKF	ENCFF187XXH
ENCSR950GQD	ENCFF045PTB
ENCSR348ADP	ENCFF096SPQ
ENCSR262OJP	ENCFF866SAB
ENCSR048LHK	ENCFF617JTM
ENCSR533RWC	ENCFF632UQN
ENCSR206MIO	ENCFF993HSV
ENCSR540RMM	ENCFF776YSH
ENCSR594KNE	ENCFF435PHM
ENCSR586YFD	ENCFF463WWB
ENCSR470WOP	ENCFF467TWZ
ENCSR722MPD	ENCFF273KTX
ENCSR660DZH	ENCFF257LZM
ENCSR991GRQ	ENCFF005RLW
ENCSR463IQC	ENCFF502KTX
ENCSR747LCP	ENCFF090GQE
ENCSR272ZQR	ENCFF846ZKU
ENCSR212IBN	ENCFF588XFP
ENCSR820QZE	ENCFF898UXF
ENCSR427OOB	ENCFF306SMM
ENCSR344RZB	ENCFF076NNR
ENCSR313QGL	ENCFF283HWB
ENCSR474TIX	ENCFF022DRF
ENCSR315VNF	ENCFF193ERL
ENCSR446ZYW	ENCFF955BPJ
ENCSR388IAJ	ENCFF288JWC
ENCSR155XCC	ENCFF952ZOE
ENCSR627ZAU	ENCFF005FVC
ENCSR612WJP	ENCFF611ACI
ENCSR397ADP	ENCFF143INW
ENCSR592IOP	ENCFF619BUB
ENCSR441FNE	ENCFF759RCN
ENCSR721USS	ENCFF807ORH
ENCSR264XWE	ENCFF735XYK
ENCSR091OYT	ENCFF530KIE
ENCSR973FFX	ENCFF972PNH
ENCSR035GLG	ENCFF702BES
ENCSR488UBB	ENCFF545DTG
ENCSR760GSS	ENCFF495AYZ
ENCSR834TMP	ENCFF261VFJ
ENCSR285YLE	ENCFF801VQX
ENCSR620FJZ	ENCFF261ZPX
ENCSR699DMW	ENCFF939MHB
ENCSR624YHM	ENCFF370RMR
ENCSR188RIQ	ENCFF489CHJ
ENCSR619INA	ENCFF610HRQ
ENCSR926TEM	ENCFF249NNL
ENCSR576XTH	ENCFF732HBO
ENCSR328KDH	ENCFF776BTK
ENCSR980QUE	ENCFF092YVT
ENCSR412QTC	ENCFF216CFE
ENCSR891ENU	ENCFF960OCQ
ENCSR087OEZ	ENCFF325KTI
ENCSR132YGA	ENCFF816ERP
ENCSR107NTF	ENCFF993FDD
