## Supplemental Table 2 for "Integrative chromatin state annotation of 234 human ENCODE4 cell types using Segway reveals disease drivers"

SegwayAccession	SegwayTissue	FantomIndex	FantomTissue
ENCSR416BHV	a549	74	lung adenocarcinoma cell line:a549
ENCSR632LXJ	heart right ventricle	1648	heart, adult, pool1
ENCSR066FPI	heart right ventricle	1648	heart, adult, pool1
ENCSR962VJD	heart left ventricle	1648	heart, adult, pool1
ENCSR983OEU	heart left ventricle	1648	heart, adult, pool1
ENCSR109IVS	upper lobe of right lung	1709	lung, right lower lobe, adult, donor1
ENCSR731CJM	lower lobe of right lung	1709	lung, right lower lobe, adult, donor1
ENCSR789ICN	right lobe of liver	1650	liver, adult, pool1
ENCSR900FCU	right lobe of liver	1650	liver, adult, pool1
ENCSR793HXC	spleen	1657	spleen, adult, pool1
ENCSR214AMQ	right lobe of liver	1650	liver, adult, pool1
ENCSR012UXI	heart right ventricle	1648	heart, adult, pool1
ENCSR035UFM	heart left ventricle	1712	left ventricle, adult, donor1
ENCSR285TKA	heart right ventricle	1648	heart, adult, pool1
ENCSR168UHI	osteoblast	356	Osteoblast, donor1
ENCSR984ULL	t-cell	16	adult t-cell leukemia cell line:atn-1
ENCSR480CHQ	natural killer cell	312	natural killer cells, donor1
ENCSR223JXI	neutrophil	315	neutrophils, donor1
ENCSR312YQG	cd8-positive, alpha-beta memory t cell	307	CD8+ T Cells, donor1
ENCSR301MOS	fibroblast of lung	349	fibroblast - lung, donor1
ENCSR133PRF	endothelial cell of umbilical vein	325	endothelial cells - umbilical vein, donor1
ENCSR080BLL	kidney	1649	kidney, adult, pool1
ENCSR258TRG	spinal cord	1813	spinal cord, adult, donor10258
ENCSR603KGL	prostate gland	1654	prostate, adult, pool1
ENCSR505SNJ	common myeloid progenitor, cd34-positive	814	common myeloid progenitor cmp, donor1
ENCSR707MBR	cd4-positive, alpha-beta memory t cell	683	cd4+cd25+cd45ra- memory regulatory t cells, donor1
ENCSR693ECW	heart right ventricle	1712	left ventricle, adult, donor1
ENCSR166GWN	sigmoid colon	15	colon carcinoma cell line:colo-320
ENCSR916KEI	cd14-positive monocyte	440	CD14+ Monocytes, donor3
ENCSR643ISR	astrocyte	317	astrocyte - cerebral cortex, donor1
ENCSR475HJO	pancreas	1681	pancreas, adult, donor1
ENCSR591WRW	spleen	1657	spleen, adult, pool1
ENCSR771MWJ	left ventricle myocardium inferior	1712	left ventricle, adult, donor1
ENCSR315NUX	keratinocyte	332	keratinocyte - oral, donor1
ENCSR742UFU	pancreas	1681	pancreas, adult, donor1
ENCSR824JAO	spleen	1657	spleen, adult, pool1
ENCSR963MPP	vagina	1777	vagina, adult
ENCSR979COP	thyroid gland	1660	thyroid, adult, pool1
ENCSR337VYJ	spleen	1657	spleen, adult, pool1
ENCSR922LFH	lower lobe of left lung	1709	lung, right lower lobe, adult, donor1
ENCSR019DPG	k562	47	chronic myelogenous leukemia cell line:k562
ENCSR044JVF	heart left ventricle	1712	left ventricle, adult, donor1
ENCSR845ZPL	esophagus muscularis mucosa	1647	esophagus, adult, pool1
ENCSR950GQD	sigmoid colon	15	colon carcinoma cell line:colo-320
ENCSR949ZAG	heart right ventricle	1712	left ventricle, adult, donor1
ENCSR646XGL	a549	74	lung adenocarcinoma cell line:a549
ENCSR913DCH	heart left ventricle	1712	left ventricle, adult, donor1
ENCSR478NMS	gm12878	217	b lymphoblastoid cell line: gm12878 encode, biol_rep1
ENCSR206MIO	esophagus muscularis mucosa	1647	esophagus, adult, pool1
ENCSR540RMM	smooth muscle cell	278	smooth muscle cells - aortic, donor0 (cytoplasmic fraction)
ENCSR722MPD	uterus	1687	uterus, fetal, donor1
ENCSR841LQE	heart right ventricle	1712	left ventricle, adult, donor1
ENCSR660DZH	karpas-422	0	uterus, fetal, donor1
ENCSR632GAK	lower lobe of left lung	1709	lung, right lower lobe, adult, donor1
ENCSR747LCP	esophagus muscularis mucosa	1647	esophagus, adult, pool1
ENCSR212IBN	upper lobe of left lung	1709	lung, right lower lobe, adult, donor1
ENCSR797XYU	hepg2	214	hepatocellular carcinoma cell line: hepg2 encode, biol_rep1
ENCSR820QZE	ascending aorta	1684	aorta, adult, pool1
ENCSR344RZB	upper lobe of left lung	1709	lung, right lower lobe, adult, donor1
ENCSR313QGL	uterus	1687	uterus, fetal, donor1
ENCSR474TIX	spleen	1657	spleen, adult, pool1
ENCSR321HPA	heart left ventricle	1712	left ventricle, adult, donor1
ENCSR597MVA	ascending aorta	1684	aorta, adult, pool1
ENCSR155XCC	stomach	1694	stomach, fetal, donor1
ENCSR612WJP	stomach	1694	stomach, fetal, donor1
ENCSR397ADP	spleen	1657	spleen, adult, pool1
ENCSR441FNE	left lung	1651	lung, adult, pool1
ENCSR721USS	hepatocyte	548	hepatocyte, donor1
ENCSR264XWE	upper lobe of left lung	1709	lung, right lower lobe, adult, donor1
ENCSR091OYT	spleen	1657	spleen, adult, pool1
ENCSR973FFX	thyroid gland	1660	thyroid, adult, pool1
ENCSR035GLG	sigmoid colon	15	colon carcinoma cell line:colo-320
ENCSR974KIW	endothelial cell of umbilical vein	325	endothelial cells - umbilical vein, donor1
ENCSR450XUS	mammary epithelial cell	352	mammary epithelial cell, donor1
ENCSR182WEV	heart right ventricle	1712	left ventricle, adult, donor1
ENCSR699DMW	upper lobe of left lung	1709	lung, right lower lobe, adult, donor1
ENCSR624YHM	heart left ventricle	1712	left ventricle, adult, donor1
ENCSR491VOI	skeletal muscle myoblast	323	Myoblast, donor1
ENCSR619INA	heart left ventricle	1712	left ventricle, adult, donor1
ENCSR926TEM	esophagus muscularis mucosa	1647	esophagus, adult, pool1
ENCSR576XTH	testis	1658	testis, adult, pool1
ENCSR328KDH	stomach	1694	stomach, fetal, donor1
ENCSR887EPC	dorsolateral prefrontal cortex	208	adrenal cortex adenocarcinoma cell line:sw-13
ENCSR268RSN	substantia nigra	1732	substantia nigra, adult, donor10252
ENCSR598UZG	caudate nucleus	1738	caudate nucleus, adult, donor10252
ENCSR733MSN	temporal lobe	1663	temporal lobe, adult, pool1
ENCSR980QUE	heart left ventricle	1712	left ventricle, adult, donor1
ENCSR818FDA	fibroblast of breast	564	Fibroblast - Mammary, donor1
ENCSR953VGR	caudate nucleus	1738	caudate nucleus, adult, donor10252
ENCSR067NPP	temporal lobe	1663	temporal lobe, adult, pool1
ENCSR111ABE	liver	1650	liver, adult, pool1
ENCSR254JYN	adrenal gland	1715	adrenal gland, adult, pool1
ENCSR900BXG	liver	1650	liver, adult, pool1
ENCSR283IGQ	thymus	1659	thymus, adult, pool1
ENCSR607YQA	cd4-positive, alpha-beta memory t cell	683	cd4+cd25+cd45ra- memory regulatory t cells, donor1
ENCSR534YEF	peripheral blood mononuclear cell	313	peripheral blood mononuclear cells, donor1
ENCSR590EJU	foreskin fibroblast	272	fibroblast - skin, normal donor2 (cytoplasmic fraction)
ENCSR433OSH	foreskin melanocyte	353	melanocyte - light, donor1
ENCSR772CPF	thymus	1659	thymus, adult, pool1
ENCSR161RXN	heart left ventricle	1712	left ventricle, adult, donor1
ENCSR933SOJ	heart right ventricle	1712	left ventricle, adult, donor1
ENCSR124XLS	peripheral blood mononuclear cell	313	peripheral blood mononuclear cells, donor1
ENCSR653AVY	small intestine	1656	small intestine, adult, pool1
ENCSR212AMO	pancreas	1681	pancreas, adult, donor1
ENCSR584DUP	esophagus	1647	esophagus, adult, pool1
ENCSR187OQV	common myeloid progenitor, cd34-positive	814	common myeloid progenitor cmp, donor1
ENCSR143NGW	skeletal muscle tissue	360	Skeletal Muscle Cells, donor1
ENCSR412QTC	h9	904	h9 embryonic stem cells, biol_rep1 (h9es-1)
ENCSR739KXG	effector memory cd4-positive, alpha-beta t cell	683	cd4+cd25+cd45ra- memory regulatory t cells, donor1
ENCSR836OHI	cd4-positive, alpha-beta memory t cell	683	cd4+cd25+cd45ra- memory regulatory t cells, donor1
ENCSR875ETC	naive thymus-derived cd4-positive, alpha-beta t cell	685	cd4+cd25-cd45ra+ naive conventional t cells, donor1
ENCSR428ZIU	cd4-positive, cd25-positive, alpha-beta regulatory t cell	683	cd4+cd25+cd45ra- memory regulatory t cells, donor1
ENCSR686HPY	small intestine	1656	small intestine, adult, pool1
ENCSR891ENU	liver	1650	liver, adult, pool1
ENCSR034YWF	adrenal gland	1715	adrenal gland, adult, pool1
ENCSR588DUX	spleen	1657	spleen, adult, pool1
ENCSR565AYP	heart left ventricle	1712	left ventricle, adult, donor1
ENCSR710EGN	pancreas	1681	pancreas, adult, donor1
ENCSR236XFY	esophagus	1647	esophagus, adult, pool1
ENCSR969CDO	aorta	1684	aorta, adult, pool1
ENCSR925MGL	stomach	1694	stomach, fetal, donor1
ENCSR055YHI	foreskin melanocyte	353	melanocyte - light, donor1
ENCSR358EOG	foreskin fibroblast	272	fibroblast - skin, normal donor2 (cytoplasmic fraction)
ENCSR087OEZ	imr-90	0	fibroblast - skin, normal donor2 (cytoplasmic fraction)
ENCSR390FHK	mesenchymal stem cell	96	mesenchymal stem cell line:hu5/e18
ENCSR107NTF	adrenal gland	1715	adrenal gland, adult, pool1
