## Supplemental Table 3 for "Integrative chromatin state annotation of 234 human ENCODE4 cell types using Segway reveals disease drivers"

Accession_SegwayAnnotation	Accession_chromHMM
ENCSR416BHV	ENCFF108TED
ENCSR632LXJ	ENCFF721PEK
ENCSR992FYS	ENCFF806ZFU
ENCSR066FPI	ENCFF721PEK
ENCSR962VJD	ENCFF943FXP
ENCSR983OEU	ENCFF932LXK
ENCSR109IVS
ENCSR731CJM
ENCSR789ICN	ENCFF818MZK
ENCSR900FCU	ENCFF818MZK
ENCSR793HXC	ENCFF833BKF
ENCSR667QZQ	ENCFF132LSJ
ENCSR658EPR	ENCFF734MHG
ENCSR214AMQ	ENCFF818MZK
ENCSR372GPS	ENCFF135PCO
ENCSR012UXI	ENCFF721PEK
ENCSR035UFM	ENCFF932LXK
ENCSR285TKA	ENCFF721PEK
ENCSR502IRD	ENCFF002PCR
ENCSR168UHI	ENCFF722UAB
ENCSR984ULL	ENCFF279UTH
ENCSR860AAJ	ENCFF004HFC
ENCSR480CHQ	ENCFF489XBL
ENCSR372MII	ENCFF032VRP
ENCSR549GCW	ENCFF357HHT
ENCSR223JXI	ENCFF412COT
ENCSR312YQG	ENCFF792FZD
ENCSR022WST	ENCFF401MLD
ENCSR301MOS	ENCFF028GQW
ENCSR133PRF	ENCFF769MEW
ENCSR080BLL	ENCFF009TDP
ENCSR258TRG	ENCFF561TXS
ENCSR603KGL	ENCFF900CEM
ENCSR857KWQ	ENCFF535IHV
ENCSR505SNJ	ENCFF290FEJ
ENCSR922OWK	ENCFF397YPP
ENCSR707MBR	ENCFF632AEU
ENCSR056NBT	ENCFF397YPP
ENCSR121RCG	ENCFF261PTV
ENCSR693ECW	ENCFF828ZUJ
ENCSR566HBT	ENCFF270BWI
ENCSR166GWN	ENCFF019LPH
ENCSR015XQS	ENCFF567BJQ
ENCSR444MVY
ENCSR820EMT	ENCFF397ZWO
ENCSR596QDJ	ENCFF768SUW
ENCSR916KEI	ENCFF825NNH
ENCSR489SXO	ENCFF255YKT
ENCSR886ODA	ENCFF588POU
ENCSR132JMW	ENCFF556ZUG
ENCSR643ISR	ENCFF395QLP
ENCSR475HJO	ENCFF270BWI
ENCSR618RGX	ENCFF471LVX
ENCSR591WRW	ENCFF162EOM
ENCSR977PSR	ENCFF277HSY
ENCSR385HEG	ENCFF447UYP
ENCSR123RKN	ENCFF910JET
ENCSR771MWJ
ENCSR784FTY	ENCFF165JQO
ENCSR315NUX	ENCFF131MHN
ENCSR614XBK	ENCFF194VOJ
ENCSR930KMA	ENCFF300WNA
ENCSR198FLN	ENCFF208JEB
ENCSR742UFU	ENCFF270BWI
ENCSR824JAO	ENCFF833BKF
ENCSR963MPP	ENCFF478LDT
ENCSR979COP	ENCFF907VNS
ENCSR337VYJ	ENCFF162EOM
ENCSR942QPD	ENCFF075RGC
ENCSR922LFH
ENCSR019DPG	ENCFF424PMC
ENCSR596KFV	ENCFF336XIF
ENCSR044JVF	ENCFF834GXS
ENCSR845ZPL	ENCFF241ZZD
ENCSR530MLU	ENCFF823PRO
ENCSR135YJE	ENCFF229PDX
ENCSR727DKF	ENCFF582NLI
ENCSR950GQD	ENCFF269XEN
ENCSR949ZAG	ENCFF828ZUJ
ENCSR348ADP	ENCFF404ADN
ENCSR646XGL	ENCFF877NZN
ENCSR262OJP	ENCFF013PPA
ENCSR913DCH	ENCFF834GXS
ENCSR048LHK	ENCFF725AWC
ENCSR478NMS	ENCFF338RIC
ENCSR533RWC	ENCFF269PPV
ENCSR206MIO	ENCFF085PIF
ENCSR540RMM	ENCFF559MWV
ENCSR801HDF	ENCFF949DFV
ENCSR594KNE	ENCFF513PJK
ENCSR586YFD	ENCFF752YXK
ENCSR470WOP	ENCFF651TVM
ENCSR722MPD	ENCFF980UPG
ENCSR841LQE	ENCFF828ZUJ
ENCSR660DZH	ENCFF159ONQ
ENCSR991GRQ	ENCFF471LVX
ENCSR632GAK
ENCSR621ZHB	ENCFF024OSP
ENCSR463IQC	ENCFF397ZWO
ENCSR747LCP	ENCFF241ZZD
ENCSR681YBO	ENCFF287LIJ
ENCSR272ZQR	ENCFF997PIC
ENCSR212IBN	ENCFF716VRP
ENCSR797XYU	ENCFF808IZE
ENCSR820QZE	ENCFF151HJQ
ENCSR427OOB	ENCFF558PNX
ENCSR344RZB	ENCFF654JIL
ENCSR313QGL	ENCFF980UPG
ENCSR474TIX	ENCFF162EOM
ENCSR315VNF	ENCFF099HVI
ENCSR328XVE	ENCFF684YRY
ENCSR446ZYW	ENCFF588ARG
ENCSR388IAJ	ENCFF333MQY
ENCSR321HPA	ENCFF834GXS
ENCSR597MVA	ENCFF067UGQ
ENCSR155XCC	ENCFF709VVN
ENCSR627ZAU	ENCFF196DTZ
ENCSR612WJP	ENCFF220FTS
ENCSR397ADP	ENCFF162EOM
ENCSR592IOP	ENCFF077SIS
ENCSR441FNE	ENCFF627JMB
ENCSR721USS	ENCFF365OHB
ENCSR264XWE	ENCFF654JIL
ENCSR091OYT	ENCFF778RAK
ENCSR973FFX	ENCFF131XJE
ENCSR035GLG	ENCFF019LPH
ENCSR974KIW	ENCFF769MEW
ENCSR488UBB	ENCFF822AIR
ENCSR450XUS	ENCFF331JTY
ENCSR760GSS	ENCFF309GBC
ENCSR834TMP	ENCFF048XNW
ENCSR285YLE	ENCFF673OKQ
ENCSR620FJZ	ENCFF637UZG
ENCSR182WEV	ENCFF828ZUJ
ENCSR273LUT	ENCFF619WHJ
ENCSR699DMW	ENCFF114BMO
ENCSR624YHM	ENCFF943FXP
ENCSR188RIQ	ENCFF627JMB
ENCSR491VOI	ENCFF885JQC
ENCSR619INA	ENCFF834GXS
ENCSR926TEM	ENCFF241ZZD
ENCSR576XTH	ENCFF060ISY
ENCSR328KDH	ENCFF249ZSC
ENCSR887EPC	ENCFF970BCI
ENCSR586YCF	ENCFF827LSA
ENCSR927ZEO	ENCFF609FIU
ENCSR167EVT	ENCFF773VHX
ENCSR268RSN	ENCFF187WGR
ENCSR598UZG	ENCFF742LTI
ENCSR733MSN	ENCFF615LOE
ENCSR679OWH	ENCFF960RCV
ENCSR969LNW	ENCFF960RCV
ENCSR534LVS	ENCFF531XZG
ENCSR980QUE	ENCFF943FXP
ENCSR246RKB	ENCFF310YNZ
ENCSR818FDA	ENCFF872ELN
ENCSR446LZO	ENCFF524YAP
ENCSR337QTU	ENCFF773VHX
ENCSR953VGR	ENCFF722DMX
ENCSR067NPP	ENCFF615LOE
ENCSR212JAN	ENCFF857FHE
ENCSR224FHK	ENCFF519CTX
ENCSR111ABE	ENCFF171DYT
ENCSR254JYN	ENCFF259BVW
ENCSR900BXG	ENCFF277NKO
ENCSR344EVX	ENCFF302FYB
ENCSR983HNF	ENCFF131PNY
ENCSR675DNG	ENCFF422VWE
ENCSR283IGQ	ENCFF208JZQ
ENCSR221RPS	ENCFF030JWB
ENCSR463OAN	ENCFF714UVP
ENCSR607YQA	ENCFF632AEU
ENCSR534YEF	ENCFF235OWS
ENCSR590EJU	ENCFF321DGG
ENCSR433OSH	ENCFF057BKI
ENCSR011EQM	ENCFF652XTP
ENCSR322WXX	ENCFF528KKY
ENCSR225UYI	ENCFF960RCV
ENCSR900GKU	ENCFF781OCF
ENCSR368FDE	ENCFF175MQY
ENCSR720MBY	ENCFF656LSE
ENCSR933NDR	ENCFF088WXT
ENCSR616TPN	ENCFF901QLZ
ENCSR922NBK	ENCFF721LJP
ENCSR463FMZ	ENCFF747QFJ
ENCSR368KML	ENCFF132LSJ
ENCSR772CPF	ENCFF208JZQ
ENCSR161RXN	ENCFF932LXK
ENCSR933SOJ	ENCFF828ZUJ
ENCSR586UHO	ENCFF019LPH
ENCSR416DIR	ENCFF910JET
ENCSR124XLS	ENCFF235OWS
ENCSR653AVY	ENCFF462EWI
ENCSR338LKD	ENCFF566FIB
ENCSR212AMO	ENCFF419IJB
ENCSR584DUP	ENCFF805BWD
ENCSR158MZL	ENCFF152BLV
ENCSR107CGQ	ENCFF799KKR
ENCSR245XTV	ENCFF840TKJ
ENCSR025XTY	ENCFF223MLA
ENCSR187OQV	ENCFF290FEJ
ENCSR143NGW	ENCFF197VAX
ENCSR351ODB	ENCFF419MZC
ENCSR412QTC	ENCFF690JCO
ENCSR739KXG	ENCFF015RSQ
ENCSR836OHI	ENCFF632AEU
ENCSR875ETC	ENCFF397YPP
ENCSR428ZIU	ENCFF009LKI
ENCSR550UUB	ENCFF032VRP
ENCSR887FWE	ENCFF176SDO
ENCSR560UZH	ENCFF910JET
ENCSR320JZM	ENCFF960RCV
ENCSR676UCO	ENCFF531XZG
ENCSR657OIQ	ENCFF746VFB
ENCSR686HPY	ENCFF462EWI
ENCSR039TUZ	ENCFF328HOZ
ENCSR891ENU	ENCFF277NKO
ENCSR034YWF	ENCFF991HIH
ENCSR588DUX	ENCFF833BKF
ENCSR565AYP	ENCFF932LXK
ENCSR710EGN	ENCFF270BWI
ENCSR051SEF	ENCFF044YEG
ENCSR236XFY	ENCFF805BWD
ENCSR969CDO	ENCFF535JGH
ENCSR925MGL	ENCFF770KPI
ENCSR055YHI	ENCFF057BKI
ENCSR358EOG	ENCFF321DGG
ENCSR653WFG	ENCFF693ADS
ENCSR087OEZ	ENCFF704IDU
ENCSR238ICA	ENCFF687TJB
ENCSR390FHK	ENCFF390YMT
ENCSR204ZYN	ENCFF281AJY
ENCSR132YGA	ENCFF323HNB
ENCSR107NTF	ENCFF470MPP
